# Identification of BET Inhibitors (BETi) Against Solitary Fibrous Tumor (SFT) Through High-Throughput Screening (HTS)

**DOI:** 10.1101/2025.03.25.645256

**Authors:** Jose L. Mondaza-Hernandez, David S. Moura, Yi Li, Jesus L. Marti, Paulino Gomez-Puertas, John T. Nguyen, Shuguang Wei, Bruce A. Posner, Clark A. Meyer, Leonidas Bleris, Javier Martin-Broto, Heather N. Hayenga

## Abstract

Cancers, especially fusion oncoprotein (FO)-driven hematological cancers and sarcomas, often develop from a low number of key mutations. Solitary Fibrous Tumor (SFT) is a rare mesenchymal tumor driven by the NAB2-STAT6 oncofusion gene. Currently, the treatment options for SFT remain limited, with anti-angiogenic drugs providing only partial responses and an average survival of two years. To address this challenge, we constructed SFT cell models harboring specific NAB2-STAT6 fusion transcripts using the CRISPR (Clustered Regularly Interspaced Short Palindromic Repeats) technology. High-throughput drug screens demonstrated that the BET inhibitor Mivebresib can differentially reduce proliferation in SFT cell models. Subsequently, BET inhibitors Mivebresib and BMS-986158 efficiently reduced tumor growth in an SFT patient-derived xenograft (PDX) animal model. Furthermore, our data showed that NAB2-STAT6 fusions may lead to higher levels of DNA damage in SFTs. Consequently, combining BET inhibitors with PARP (Poly (ADP-ribose) polymerase) or ATR inhibitors significantly enhanced anti-proliferative effects in SFT cells. Taken together, our study established BET inhibitors Mivebresib and BMS-986158 as promising anti-SFT agents.

**Significance:** New therapies are a clinical need for patients with Solitary Fibrous Tumor. We demonstrated that BET inhibitors are highly active in the preclinical setting for the treatment of this sarcoma entity.
