## Supplementary material for "Identification of BET Inhibitors (BETi) Against Solitary Fibrous Tumor (SFT) Through High-Throughput Screening (HTS)": 247 compounds were identified using the Final Timepoint effects (Supplementary Table S1),

### Sheet: Sheet1
Barcode	Chemical Name	Normalized Effect	Robust Z-score
SW388310-1	Delanzomib	-130.459	-13.1788
SW388597-1	Bortezomib (PS-341)	-129.484	-25.3213
SW220119-2	AT9283	-121.995	-14.9586
SW218160-2	YM155 (Sepantronium Bromide)	-123.366	-18.387
SW388476-1	Ixazomib Citrate (MLN9708)	-123.217	-18.3645
SW199649-1	Gemcitabine	-116.9	-27.8898
SW197493-1	Docetaxel	-124.63	-27.5767
SW219743-2	MLN2238,Ixazomib	-117.371	-14.3778
SW388169-1	MG132	-115.897	-14.1926
SW388487-1	Delanzomib (CEP-18770)	-118.198	-17.6104
SW199452-1	Proscillaridin A	-111.467	-26.5865
SW219499-2	CHIR-124	-114.83	-11.5759
SW196923-2	Ciclopirox ethanolamine	-122.425	-24.8355
SW388356-1	Wnt agonist 1	-112.098	-11.2957
SW388499-1	Napabucasin	-115.691	-22.6061
SW388139-1	Pevonedistat	-110.58	-13.5249
SW196609-4	"Amethopterin (R,S)"	-116.09	-25.7044
SW196609-3	"Amethopterin (R,S)"	-118.793	-24.0855
SW197746-2	Cladribine	-107.13	-25.546
SW218135-2	Trichostatin A	-110.483	-11.1301
SW199277-1	Auranofin	-115.994	-25.614
SW196358-2	Alexidine dihydrochloride	-115.994	-25.614
SW197450-1	Cytarabine	-114.702	-25.4
SW197772-1		-108.262	-25.7053
SW198601-1	Methotrexate	-117.055	-26.1246
SW219772-2	AR-42	-108.833	-10.9609
SW219267-2	Pelitinib (EKB-569)	-110.235	-16.4141
SW219462-2	Danusertib (PHA-739358)	-106.974	-13.072
SW388568-1	Ixabepilone (BMS-247550)	-111.097	-21.7017
SW388481-1	Selinexor (KPT-330)	-109.299	-16.2734
SW199536-1	Vorinostat	-103.356	-24.6404
SW388357-1	CB5083	-106.539	-10.7257
SW220204-2	SGI-1027	-104.752	-12.7929
SW388170-1	LMK235	-103.83	-12.6771
SW208679-1	Pyrvinium pamoate	-101.059	-24.0895
SW196647-2	Primaquine diphosphate	-111.075	-22.4911
SW388598-1	Carfilzomib (PR-171)	-105.16	-15.6515
SW197450-2	Cytarabine	-109.74	-22.2155
SW212510-4	GW620972X,SC202671	-101.207	-12.3476
SW388004-1	UNC0379	-101.076	-12.3312
SW197093-2	Podophyllotoxin	-105.29	-23.2315
SW388464-1	Pralatrexate	-101.24	-15.0626
SW197493-2	Docetaxel	-95.882	-22.8475
SW219871-2	CUDC-907	-98.3402	-11.9876
SW388019-1	SP2509	-98.1588	-11.9648
SW197557-2	Topotecan	-94.1843	-22.4402
SW219405-2	abemaciclib (LY2835219)	-98.635	-14.6712
SW388216-1	JK184	-95.9819	-9.64293
SW196810-2	Quinacrine dihydrochloride dihydrate	-102.34	-22.8254
SW197746-1	Cladribine	-94.0345	-22.3211
SW198621-1	Paclitaxel	-102.156	-22.7842
SW197638-1	Vinorelbine	-98.8806	-21.9311
SW196847-2	Colchicine	-101.558	-20.5256
SW388537-1	Pixantrone Maleate	-95.7495	-14.2377
SW197705-1		-92.7902	-22.0251
SW388655-2	Zinc Pyrithione	-95.6859	-14.2281
SW388302-1	CX-6258 HCl	-94.1635	-9.45645
SW388359-1	NSC632839	-93.8475	-9.42404
SW388493-1	Patupilone (EPO906, Epothilone B)	-94.1732	-14.0008
SW196481-2	Digoxin	-98.272	-19.8467
SW196337-2	Amitryptiline hydrochloride	-98.2215	-21.902
SW219934-2	CUDC-101	-92.7217	-13.7828
SW199122-1	Lanatoside C	-94.8419	-20.9058
SW197501-1		-93.0697	-20.657
SW197220-2	Digoxigenin	-93.8976	-20.6957
SW199391-1	Thonzonium bromide	-93.0411	-20.505
SW218307-2	Stattic	-87.6953	-8.7931
SW219469-2	Givinostat (ITF2357)	-87.6687	-8.79037
SW218309-3	Torin2	-86.9673	-10.5591
SW388121-1	Pemetrexed disodium	-86.5774	-10.5102
SW199431-1	Floxuridine	-83.15	-19.793
SW199522-1	Trifluridine	-81.9241	-19.4989
SW197557-1	Topotecan	-87.7802	-19.4973
SW197324-2	Parbendazole	-81.8532	-19.4819
SW388150-1	Pemetrexed Disodium Hydrate	-84.3452	-10.2298
SW388319-1	SC66	-84.3235	-8.4473
SW197775-1		-82.3616	-19.5445
SW196414-2	"Camptothecine (S,+)"	-89.5015	-19.9469
SW388293-1	BI847325	-82.6234	-8.27295
SW388233-1	ON-01910	-82.5165	-8.26199
SW219701-2	AZD2858	-81.4055	-9.86058
SW388294-1	FLLL32	-80.8537	-8.09145
SW197184-2	Thiostrepton	-85.7468	-17.2597
SW388080-1	LY2090314	-78.6129	-9.50985
SW222287-2	Volasertib (BI 6727)	-78.8278	-11.6953
SW219864-2	Pacritinib (SB1518)	-78.5106	-15.2868
SW196492-2	Disulfiram	-78.3107	-17.4211
SW198953-1	Daunorubicin hydrochloride	-81.3333	-16.3481
SW388353-1	Mivebresib	-75.909	-7.58436
SW220051-2	TAK-901	-75.5652	-9.12706
SW196480-2	Digitoxigenin	-80.813	-16.2406
SW197584-1		-77.2174	-17.1813
SW388235-1	AZD6738	-74.8705	-7.47786
SW337323-2	JIB-04 E	-74.2332	-8.95976
SW388081-1	OTSSP167	-74.0291	-8.93413
SW197790-2	Irinotecan Hydrochloride	-77.3423	-17.0106
SW196999-2	Parthenolide	-78.1805	-15.6968
SW197795-2	Etoposide	-77.1036	-15.4744
SW197822-1		-70.1417	-16.6377
SW219255-2	Rigosertib (ON-01910)	-72.2255	-10.7033
SW388385-1	Staurosporine	-70.2722	-7.00627
SW388592-1	Ispinesib (SB-715992)	-71.0341	-10.5243
SW196881-2	Dequalinium dichloride	-74.8193	-15.0026
SW222752-2	NMS-873,Tenovin3	-69.7376	-8.39512
SW219703-2	AZ20	-69.6973	-8.39006
SW197072-2	Deferoxamine mesylate	-72.2986	-15.888
SW197814-1		-67.3901	-15.9832
SW219396-2	JNJ-7706621	-68.5131	-6.82587
SW196368-2	Chlorhexidine	-72.6694	-16.1729
SW196492-3	Disulfiram	-72.0815	-16.0411
SW196522-2	Fenbendazole	-72.0815	-16.0411
SW198887-1	Suloctidil	-72.0477	-14.4301
SW219873-2	HS-173	-66.8575	-8.03339
SW218289-3	BI 2536	-66.3961	-7.97543
SW220202-2	VE-822,Berzosertib	-66.241	-7.95595
SW102861-3	Nocodazole	-70.4406	-15.6732
SW388425-1	Decitabine	-66.2048	-9.79873
SW199332-1	Azacitidine/5-Azacytidine	-68.1803	-14.9713
SW388305-1	Hesperadin	-65.0428	-6.46998
SW388124-1	WAY262611	-64.7989	-7.77483
SW220253-3	Ganetespib (STA-9090)	-64.6806	-7.75997
SW212827-3	THZ1	-64.0597	-6.36915
SW218293-3	Crenolanib (CP-868596)	-63.1301	-9.33676
SW220061-2	Tenovin-6	-62.2403	-7.45347
SW219623-2	AZ 960	-62.2007	-6.1785
SW219425-2	Obatoclax Mesylate (GX15-070)	-61.9594	-7.4182
SW219655-2	BMN 673,Talazoparib	-61.7083	-6.128
SW388101-1	IC261	-60.6839	-7.25799
SW218138-3	Onalespib (AT13387)	-61.1736	-9.04281
SW196850-2	Hycanthone	-64.4747	-12.8659
SW219960-2	Gandotinib (LY2784544)	-60.6883	-8.9699
SW388142-1	SCH772984	-59.6918	-7.13338
SW220004-2	Bardoxolone Methyl	-60.9849	-11.8366
SW218089-3	Trametinib (GSK1120212)	-59.7654	-8.83123
SW388547-2	Alectinib hydrochloride	-59.7239	-11.5884
SW388299-1	LY3023414	-57.1509	-5.66062
SW388575-1	MI-773 (SAR405838)	-58.2856	-11.3053
SW197781-1		-54.9776	-13.0306
SW199152-1	Thimerosal	-58.1379	-12.736
SW388466-1	Niraparib (MK-4827) tosylate	-56.6048	-10.9744
SW388465-1	Tivantinib (ARQ 197)	-55.6193	-8.20831
SW219566-2	AP26113	-55.1034	-6.55709
SW388363-1	VR23	-53.2864	-5.26429
SW388215-1	NCB0846	-52.662	-5.20026
SW196830-2	Albendazole	-55.2689	-12.2715
SW219946-2	Amonafide	-52.5399	-7.74563
SW197580-1		-52.5735	-11.7781
SW388057-1	CHIR98014	-51.0705	-6.05056
SW196327-2	Methyl benzethonium chloride	-52.6983	-11.5252
SW219775-2	Elesclomol (STA-4783)	-50.5546	-4.98413
SW196497-3	Doxorubicin hydrochloride	-53.0421	-10.5045
SW196789-3	Ifenprodil tartrate	-52.1876	-11.5807
SW219824-2	Scriptaid	-48.79	-4.80317
SW388194-1	Birabresib	-47.9337	-4.71535
SW196497-2	Doxorubicin hydrochloride	-48.0829	-10.7935
SW388378-1	CP21R7	-47.7713	-4.69869
SW220253-4	Ganetespib (STA-9090)	-47.9273	-7.05261
SW196875-2	Cyclosporin A	-49.9632	-9.86853
SW219621-2	LY2603618, Rabusertib	-46.6409	-4.58276
SW388244-1	Bisantrene	-46.4315	-4.56129
SW388032-1	JNK-IN-8	-46.0406	-5.41882
SW219927-2	OSU-03012 (AR-12)	-45.8185	-5.39092
SW220174-2	MK-5108 (VX-689)	-45.5027	-4.46603
SW218092-3	Vandetanib (ZD6474)	-46.0129	-8.88925
SW197764-1		-43.1861	-10.2258
SW197587-1		-44.419	-9.99019
SW199214-1	Monensin sodium salt	-45.1063	-9.83528
SW219302-2	Tanespimycin (17-AAG)	-42.7643	-6.2769
SW388325-1	1S,3R-RSL3	-42.097	-4.11676
SW388050-1	Chidamide	-41.7881	-4.8847
SW197718-1		-39.8597	-9.43452
SW388524-1	Afatinib (BIBW2992) Dimaleate	-41.8946	-8.07851
SW197793-1		-39.3603	-9.31574
SW388314-1	JNK-IN-7	-40.8345	-3.98729
SW197492-1		-40.1007	-9.04337
SW219458-2	MK-8745	-40.6327	-4.73959
SW388365-1	OTS514 hydrochloride(1338540-63-8(free base))	-40.1661	-3.91874
SW218120-2	PIK75	-40.4169	-4.71249
SW388516-1	Flavopiridol (Alvocidib)	-40.0678	-5.87176
SW219296-2	CPI-203	-39.5905	-3.85971
SW388222-1	SU9516	-39.161	-3.81567
SW388603-1	Idasanutlin (RG-7388)	-38.8715	-5.69202
SW219647-2	AZD1080	-38.8579	-4.51668
SW197516-1	Idarubicin HCl	-36.9234	-8.34674
SW388167-1	CPI203	-37.549	-4.35229
SW219431-3	Barasertib (AZD1152-HQPA)	-37.1149	-5.4281
SW219727-2	Bromosporine	-36.0787	-3.49956
SW196606-2	Mebendazole	-37.1715	-8.2139
SW388375-1	SB1317 hydrochloride (937270-47-8(free base))	-35.4676	-3.43689
SW219478-2	SNS-032 (BMS-387032)	-35.4121	-3.4312
SW388059-1	TP0903	-35.7632	-4.12799
SW199571-1	Verteporfin	-33.3688	-7.85022
SW218166-2	FK866	-35.7068	-4.12091
SW219155-2	Dacomitinib (PF299804, PF299)	-35.099	-5.12523
SW388203-1	SCH900776 S-isomer	-34.2082	-3.30773
SW388149-1	BET bromodomain inhibitor	-34.4777	-3.96653
SW219464-2	Axitinib	-34.2601	-6.57559
SW388168-1	GSK1324726A	-34.1076	-3.92005
SW388472-1	Cobimetinib (GDC-0973, RG7420)	-33.5309	-6.43204
SW219762-2	ETP-46464	-33.3873	-3.82958
SW197409-1	Diphenylcyclopropenone	-31.812	-7.22606
SW218142-4	Olaparib (AZD2281, Ku-0059436)	-32.5186	-4.73753
SW388123-1	B-AP15	-33.0733	-3.79014
SW219609-3	AT7519	-32.115	-3.09306
SW219544-2	Rucaparib (AG-014699,PF-01367338)	-31.7314	-4.61926
SW388033-1	CHIR98014	-29.5613	-3.34904
SW388574-1	Dinaciclib (SCH727965)	-28.3385	-4.10948
SW197228-2	Methiazole	-26.3776	-6.17299
SW219609-2	AT7519	-27.9449	-3.14603
SW199074-1	Oxibendazol	-29.0708	-5.55319
SW218044-2	JQ1	-27.504	-3.09065
SW219863-2	Osimertinib (AZD9291)	-26.6032	-3.84876
SW199145-1	Ibandronate	-27.3889	-5.8916
SW198567-1	R(-) Apomorphine hydrochloride hemihydrate	-27.299	-6.00038
SW388016-1	6-BIO	-26.9925	-3.02641
SW388576-1	Ulixertinib (BVD-523, VRT752271)	-26.4013	-5.02851
SW388501-1	Triciribine	-23.8368	-3.43314
SW196840-2	Clofazimine	-21.7466	-5.12595
SW197749-1		-21.6753	-5.10901
SW218187-3	Fedratinib (SAR302503, TG101348)	-22.6618	-3.25659
SW219475-2	Rociletinib (CO-1686, AVL-301)	-22.6342	-3.25244
SW199027-1	Ziprasidone Hydrochloride	-24.5396	-4.61727
SW197349-2	Roxarsone	-20.6791	-4.80587
SW197061-2	Cycloheximide	-22.1816	-4.73251
SW219933-2	Adefovir Dipivoxil	-21.5486	-3.08934
SW197649-1		-19.9458	-4.62435
SW219390-2	Foretinib (GSK1363089)	-21.0264	-3.01088
SW196725-2	Mefloquine hydrochloride	-21.0982	-4.61008
SW197043-3	Racecadotril	-21.4722	-3.9837
SW196433-2	Luteolin	-20.0545	-4.25904
SW196898-2	"Clomiphene citrate (Z,E)"	-21.4227	-3.97346
SW198484-1	Idoxuridine	-19.3932	-4.2278
SW196697-2	Amoxapine	-18.8844	-4.11373
SW199011-1	Tetramisole hydrochloride	-19.7857	-3.63534
SW196684-2	Tranexamic acid	-18.1897	-3.95797
SW196462-2	Gabapentin	-17.558	-3.70336
SW388440-1	Apremilast (CC-10004)	-16.7982	-3.13803
SW197646-1	Roxatidine Acetate HCl	-14.572	-3.44611
SW196583-2	Rolipram	-14.2065	-3.36599
SW197181-2	Ioversol	-16.063	-3.37057
SW196348-2	Idazoxan hydrochloride	-15.4885	-3.24269
SW198548-1	Fulvestrant	-15.2787	-3.3053
SW199557-1	Spaglumic acid	-13.6624	-3.12254
SW197344-3	Repaglinide	-13.3618	-3.05042
SW196573-2	Hydroflumethiazide	-14.6154	-3.15656
SW196494-2	Levodopa	-14.206	-3.06479
SW196569-2	Hydrochlorothiazide	-14.0814	-3.03685
