## Supplementary material for "Identification of BET Inhibitors (BETi) Against Solitary Fibrous Tumor (SFT) Through High-Throughput Screening (HTS)": 232 were determined using the AUC effects (Supplementary Table S2)

### Sheet: Sheet1
Barcode	Chemical Name	Normalized Effect	Robust Z-score
SW220204-2	SGI-1027	-198.26	-27.4265
SW388310-1	Delanzomib	-190.906	-25.3581
SW388357-1	CB5083	-181.043	-24.0292
SW388597-1	Bortezomib (PS-341)	-199.772	-39.2283
SW219743-2	MLN2238,Ixazomib	-178.894	-24.7355
SW199277-1	Auranofin	-197.24	-39.9045
SW388476-1	Ixazomib Citrate (MLN9708)	-189.149	-30.7496
SW388169-1	MG132	-172.196	-23.805
SW219772-2	AR-42	-172.07	-22.8202
SW218135-2	Trichostatin A	-169.201	-22.4336
SW388487-1	Delanzomib (CEP-18770)	-177.117	-28.7808
SW219871-2	CUDC-907	-162.923	-22.5164
SW388170-1	LMK235	-161.352	-22.2982
SW388598-1	Carfilzomib (PR-171)	-172.899	-28.0904
SW199536-1	Vorinostat	-162.964	-34.1977
SW388359-1	NSC632839	-154.7	-20.4798
SW219499-2	CHIR-124	-152.71	-20.2118
SW218160-2	YM155 (Sepantronium Bromide)	-161.312	-26.1944
SW219469-2	Givinostat (ITF2357)	-149.932	-19.8374
SW388655-2	Zinc Pyrithione	-159.505	-25.8986
SW197557-2	Topotecan	-146.663	-30.7675
SW197557-1	Topotecan	-168.4	-34.4148
SW208679-1	Pyrvinium pamoate	-140.57	-29.4854
SW196358-2	Alexidine dihydrochloride	-153.87	-31.0972
SW196810-2	Quinacrine dihydrochloride dihydrate	-167.196	-34.4286
SW388139-1	Pevonedistat	-133.684	-18.4537
SW219934-2	CUDC-101	-143.935	-23.3507
SW388499-1	Napabucasin	-138.472	-27.1329
SW218309-3	Torin2	-123.046	-16.9757
SW199452-1	Proscillaridin A	-124.991	-26.2073
SW219462-2	Danusertib (PHA-739358)	-119.297	-16.4547
SW220051-2	TAK-901	-118.54	-16.3495
SW388302-1	CX-6258 HCl	-119.16	-15.6913
SW219425-2	Obatoclax Mesylate (GX15-070)	-117.494	-16.2042
SW219405-2	abemaciclib (LY2835219)	-123.057	-19.9342
SW199391-1	Thonzonium bromide	-127.18	-25.6772
SW388537-1	Pixantrone Maleate	-122.618	-19.8623
SW388356-1	Wnt agonist 1	-114.099	-15.0094
SW388481-1	Selinexor (KPT-330)	-122.103	-19.7781
SW199152-1	Thimerosal	-125.644	-25.3653
SW388305-1	Hesperadin	-112.186	-14.7516
SW212510-4	GW620972X,SC202671	-106.127	-14.6248
SW196481-2	Digoxin	-123.482	-26.4327
SW388004-1	UNC0379	-105.21	-14.4973
SW219864-2	Pacritinib (SB1518)	-116.669	-22.8308
SW388293-1	BI847325	-105.175	-13.807
SW196923-2	Ciclopirox ethanolamine	-120.17	-25.7231
SW388385-1	Staurosporine	-102.442	-13.4389
SW197746-2	Cladribine	-101.553	-21.2754
SW196414-2	"Camptothecine (S,+)"	-120.277	-24.7689
SW337323-2	JIB-04 E	-98.4304	-13.5553
SW197775-1		-104.738	-22.5522
SW220119-2	AT9283	-94.3103	-12.9828
SW199649-1	Gemcitabine	-95.7085	-20.0456
SW388019-1	SP2509	-91.8153	-12.6361
SW219566-2	AP26113	-91.62	-12.609
SW388568-1	Ixabepilone (BMS-247550)	-101.526	-19.8429
SW219775-2	Elesclomol (STA-4783)	-91.1654	-11.9194
SW197093-2	Podophyllotoxin	-100.382	-20.2351
SW199431-1	Floxuridine	-91.4412	-19.1477
SW388233-1	ON-01910	-90.1357	-11.7807
SW198621-1	Paclitaxel	-105.77	-21.7824
SW196647-2	Primaquine diphosphate	-101.14	-21.6452
SW197450-1	Cytarabine	-101.656	-20.9074
SW197324-2	Parbendazole	-87.6722	-18.3546
SW388216-1	JK184	-87.1162	-11.3739
SW222287-2	Volasertib (BI 6727)	-92.5922	-14.9488
SW212827-3	THZ1	-86.0053	-11.2242
SW196492-3	Disulfiram	-102.062	-21.019
SW199122-1	Lanatoside C	-93.838	-18.9063
SW199522-1	Trifluridine	-84.8299	-17.7565
SW197450-2	Cytarabine	-95.7237	-20.4845
SW199332-1	Azacitidine/5-Azacytidine	-91.2319	-18.3771
SW388319-1	SC66	-82.7701	-10.7883
SW218307-2	Stattic	-82.3741	-10.7349
SW219824-2	Scriptaid	-82.323	-10.7281
SW196368-2	Chlorhexidine	-98.4909	-20.2837
SW388592-1	Ispinesib (SB-715992)	-87.2246	-14.0704
SW197493-1	Docetaxel	-94.0605	-19.3701
SW196337-2	Amitryptiline hydrochloride	-97.0906	-19.9954
SW197772-1		-87.7456	-18.9288
SW197493-2	Docetaxel	-80.9124	-16.9322
SW388363-1	VR23	-80.6052	-10.4966
SW219701-2	AZD2858	-79.3193	-10.8999
SW388353-1	Mivebresib	-79.4429	-10.34
SW198887-1	Suloctidil	-88.8569	-19.013
SW388081-1	OTSSP167	-76.1364	-10.4576
SW197220-2	Digoxigenin	-84.3838	-16.9864
SW197746-1	Cladribine	-82.9182	-17.8994
SW198953-1	Daunorubicin hydrochloride	-86.8651	-18.5862
SW388493-1	Patupilone (EPO906, Epothilone B)	-80.3747	-12.9495
SW219873-2	HS-173	-74.1785	-10.1855
SW388215-1	NCB0846	-73.7623	-9.57462
SW218120-2	PIK75	-72.351	-9.93161
SW196480-2	Digitoxigenin	-83.8017	-17.9297
SW197184-2	Thiostrepton	-82.3297	-17.6143
SW388101-1	IC261	-69.3149	-9.50976
SW196847-2	Colchicine	-79.9548	-17.1054
SW196497-3	Doxorubicin hydrochloride	-79.3723	-16.9806
SW219267-2	Pelitinib (EKB-569)	-73.6505	-11.8491
SW197580-1		-79.2215	-16.3671
SW219255-2	Rigosertib (ON-01910)	-73.472	-11.8199
SW218138-3	Onalespib (AT13387)	-73.0323	-11.748
SW102861-3	Nocodazole	-81.6862	-16.824
SW197638-1	Vinorelbine	-78.3559	-16.1919
SW388375-1	SB1317 hydrochloride (937270-47-8(free base))	-68.5136	-8.86743
SW218289-3	BI 2536	-66.1345	-9.06784
SW196497-2	Doxorubicin hydrochloride	-76.5987	-15.8363
SW196492-2	Disulfiram	-76.54	-15.8244
SW197584-1		-76.4279	-15.8017
SW388196-1	VLX1570	-66.211	-8.5572
SW197501-1		-75.3961	-15.5929
SW218293-3	Crenolanib (CP-868596)	-69.2324	-11.1261
SW220253-3	Ganetespib (STA-9090)	-63.7783	-8.74046
SW388516-1	Flavopiridol (Alvocidib)	-68.6396	-11.0291
SW388464-1	Pralatrexate	-68.3183	-10.9766
SW220004-2	Bardoxolone Methyl	-70.2727	-13.6761
SW388235-1	AZD6738	-64.4163	-8.31538
SW197705-1		-68.1268	-14.7453
SW197587-1		-71.4114	-14.7865
SW219623-2	AZ 960	-62.5708	-8.06673
SW219478-2	SNS-032 (BMS-387032)	-62.3304	-8.03433
SW388299-1	LY3023414	-62.2001	-8.01678
SW219396-2	JNJ-7706621	-62.1615	-8.01158
SW388059-1	TP0903	-60.6582	-8.30692
SW222752-2	NMS-873,Tenovin3	-58.9639	-8.07149
SW388294-1	FLLL32	-59.3599	-7.63409
SW388314-1	JNK-IN-7	-58.4695	-7.51414
SW197764-1		-62.2359	-13.4892
SW196725-2	Mefloquine hydrochloride	-68.498	-14.1088
SW199571-1	Verteporfin	-57.4224	-11.9894
SW220061-2	Tenovin-6	-55.5942	-7.60329
SW197781-1		-60.2713	-13.0703
SW196881-2	Dequalinium dichloride	-63.7882	-13.641
SW196327-2	Methyl benzethonium chloride	-60.7545	-12.1879
SW197814-1		-59.3917	-12.8827
SW197822-1		-59.0229	-12.8041
SW196609-3	"Amethopterin (R,S)"	-61.1929	-13.0849
SW220202-2	VE-822,Berzosertib	-52.2856	-7.14357
SW197516-1	Idarubicin HCl	-59.9502	-12.467
SW388465-1	Tivantinib (ARQ 197)	-55.3867	-8.86039
SW198601-1	Methotrexate	-61.6506	-12.6991
SW219703-2	AZ20	-50.8971	-6.95062
SW388123-1	B-AP15	-50.7161	-6.92548
SW196609-4	"Amethopterin (R,S)"	-58.1196	-12.0965
SW219960-2	Gandotinib (LY2784544)	-53.2898	-8.51725
SW196522-2	Fenbendazole	-59.1283	-12.1797
SW197795-2	Etoposide	-55.4603	-11.8564
SW196999-2	Parthenolide	-55.3158	-11.8255
SW218092-3	Vandetanib (ZD6474)	-52.9646	-10.2609
SW220253-4	Ganetespib (STA-9090)	-49.9472	-7.97025
SW388080-1	LY2090314	-44.7434	-6.09558
SW197793-1		-47.3367	-10.3122
SW196830-2	Albendazole	-52.4298	-10.8007
SW388244-1	Bisantrene	-44.1536	-5.58527
SW219655-2	BMN 673,Talazoparib	-42.8976	-5.41603
SW219609-3	AT7519	-42.0769	-5.30547
SW219621-2	LY2603618, Rabusertib	-41.6936	-5.25381
SW388574-1	Dinaciclib (SCH727965)	-43.3051	-6.88333
SW197790-2	Irinotecan Hydrochloride	-44.353	-8.85723
SW388365-1	OTS514 hydrochloride(1338540-63-8(free base))	-40.6986	-5.11975
SW219609-2	AT7519	-39.1712	-5.32134
SW219878-2	PHA-767491	-40.6314	-5.1107
SW388032-1	JNK-IN-8	-39.076	-5.3081
SW388575-1	MI-773 (SAR405838)	-42.2616	-8.14906
SW219296-2	CPI-203	-39.3655	-4.94013
SW388194-1	Birabresib	-39.1551	-4.91178
SW218089-3	Trametinib (GSK1120212)	-40.0942	-6.35788
SW388124-1	WAY262611	-36.9839	-5.01742
SW388121-1	Pemetrexed disodium	-36.5094	-4.95149
SW220174-2	MK-5108 (VX-689)	-37.9741	-4.75266
SW388050-1	Chidamide	-35.7721	-4.84903
SW197061-2	Cycloheximide	-39.6868	-7.90967
SW196850-2	Hycanthone	-40.8796	-8.73196
SW219302-2	Tanespimycin (17-AAG)	-38.2309	-6.05296
SW196606-2	Mebendazole	-41.761	-8.60419
SW218187-3	Fedratinib (SAR302503, TG101348)	-36.7806	-5.81562
SW218117-3	PI103	-35.4345	-4.41049
SW388547-2	Alectinib hydrochloride	-36.7667	-7.06483
SW219927-2	OSU-03012 (AR-12)	-33.0138	-4.46577
SW212828-5	Tozasertib (VX-680, MK-0457)	-35.7024	-5.6392
SW388150-1	Pemetrexed Disodium Hydrate	-32.8302	-4.44026
SW219458-2	MK-8745	-32.7224	-4.42529
SW388392-1	OTS964	-33.7347	-4.18147
SW219946-2	Amonafide	-34.5944	-5.45787
SW388142-1	SCH772984	-31.1854	-4.21172
SW388149-1	BET bromodomain inhibitor	-31.1379	-4.20513
SW388057-1	CHIR98014	-30.8198	-4.16092
SW388168-1	GSK1324726A	-28.9272	-3.89795
SW219727-2	Bromosporine	-30.3325	-3.72306
SW197492-1		-31.8932	-6.78887
SW196875-2	Cyclosporin A	-32.268	-6.88656
SW219762-2	ETP-46464	-27.798	-3.74106
SW388378-1	CP21R7	-28.9307	-3.53419
SW388203-1	SCH900776 S-isomer	-28.8186	-3.51909
SW388466-1	Niraparib (MK-4827) tosylate	-29.5064	-5.63225
SW388425-1	Decitabine	-28.6392	-4.48334
SW197072-2	Deferoxamine mesylate	-29.0297	-5.7455
SW388116-1	Pyridone 6	-25.7496	-3.45643
SW218044-2	JQ1	-25.6702	-3.44539
SW197649-1		-27.6019	-5.9204
SW197718-1		-26.3653	-5.84032
SW196789-3	Ifenprodil tartrate	-29.2024	-6.01864
SW197228-2	Methiazole	-24.5999	-5.08283
SW219155-2	Dacomitinib (PF299804, PF299)	-26.3211	-4.10401
SW388603-1	Idasanutlin (RG-7388)	-25.781	-4.01562
SW219464-2	Axitinib	-25.7615	-4.89332
SW388053-1	G749	-23.158	-3.09633
SW219731-2	AMG-900	-25.1291	-3.90894
SW199214-1	Monensin sodium salt	-25.2734	-4.98269
SW388576-1	Ulixertinib (BVD-523, VRT752271)	-24.0956	-4.56462
SW219431-3	Barasertib (AZD1152-HQPA)	-23.0456	-3.56798
SW196684-2	Tranexamic acid	-24.8239	-5.11719
SW219502-2	Omipalisib (GSK2126458, GSK458)	-23.029	-3.56528
SW196898-2	"Clomiphene citrate (Z,E)"	-22.8055	-4.85885
SW218091-3	Ponatinib (AP24534)	-21.9473	-3.38825
SW196348-2	Idazoxan hydrochloride	-22.2107	-4.36074
SW388524-1	Afatinib (BIBW2992) Dimaleate	-21.8944	-4.1303
SW219390-2	Foretinib (GSK1363089)	-21.4587	-3.3083
SW219659-2	Mubritinib (TAK 165)	-20.1251	-3.09006
SW196849-2	Bepridil hydrochloride	-20.7394	-4.4161
SW388469-1	Lonafarnib	-19.923	-3.05699
SW218040-4	Alisertib (MLN8237)	-19.7527	-3.02912
SW197749-1		-18.2207	-4.10362
SW202559-2	Neratinib (HKI-272)	-19.8511	-3.72712
SW197505-1		-18.1331	-4.00413
SW197473-1		-17.3093	-3.83742
SW198484-1	Idoxuridine	-16.5658	-3.41701
SW199074-1	Oxibendazol	-15.9583	-3.39157
SW197077-2	Benzethonium chloride	-15.6277	-3.02391
SW197409-1	Diphenylcyclopropenone	-13.9952	-3.16671
SW197039-2	Antimycin A	-15.0091	-3.09652
