## Supplementary material for "Identification of BET Inhibitors (BETi) Against Solitary Fibrous Tumor (SFT) Through High-Throughput Screening (HTS)": In total, 104 compounds (Supplementary Table S3, 93 from the primary screen and 11 from the clinical applications) were procured from either Selleck C

### Sheet: Sheet1
Barcode	Chemical Name	Rationale	Supplier
SW102861-3	Nocodazole	primary screen	NIH
SW196337-2	Amitryptiline hydrochloride	primary screen	NIH
SW196358-2	Alexidine dihydrochloride	primary screen	NIH
SW196368-2	Chlorhexidine	primary screen	NIH
SW196414-2	Camptothecine (S,+)	primary screen	NIH
SW196480-2	Digitoxigenin	primary screen	NIH
SW196481-2	Digoxin	primary screen	NIH
SW196492-2	Disulfiram	primary screen	NIH
SW196497-2	Doxorubicin hydrochloride	primary screen	NIH
SW196647-2	Primaquine diphosphate	primary screen	NIH
SW196810-2	Quinacrine dihydrochloride dihydrate	primary screen	NIH
SW196847-2	Colchicine	primary screen	NIH
SW196923-2	Ciclopirox ethanolamine	primary screen	NIH
SW197023-2	Dacarbazine	clinical application	NIH
SW197093-2	Podophyllotoxin	primary screen	NIH
SW197177-2	Ifosfamide	clinical application	NIH
SW197184-2	Thiostrepton	primary screen	NIH
SW197220-2	Digoxigenin	primary screen	NIH
SW197324-2	Parbendazole	primary screen	NIH
SW197450-1	Cytarabine	primary screen	NIH
SW197493-1	Docetaxel	primary screen	NIH
SW197500-1	Temozolomide	clinical application	NIH
SW197501-1		primary screen	NIH
SW197557-1	Topotecan	primary screen	NIH
SW197584-1		primary screen	NIH
SW197638-1	Vinorelbine	primary screen	NIH
SW197746-1	Cladribine	primary screen	NIH
SW197772-1		primary screen	NIH
SW197775-1		primary screen	NIH
SW197795-1	Etoposide	clinical application	NIH
SW197805-1	Imatinib	clinical application	NIH
SW198621-1	Paclitaxel	primary screen	NIH
SW198887-1	Suloctidil	primary screen	NIH
SW198953-1	Daunorubicin hydrochloride	primary screen	NIH
SW199122-1	Lanatoside C	primary screen	NIH
SW199277-1	Auranofin	primary screen	NIH
SW199391-1	Thonzonium bromide	primary screen	NIH
SW199431-1	Floxuridine	primary screen	NIH
SW199452-1	Proscillaridin A	primary screen	NIH
SW199522-1	Trifluridine	primary screen	NIH
SW199536-1	Vorinostat	primary screen	NIH
SW199628-1	Cyclophosphamide	clinical application	NIH
SW199649-1	Gemcitabine	primary screen	NIH
SW208679-1	Pyrvinium pamoate	primary screen	NIH
SW202559-2	Neratinib (HKI-272)	primary screen	Selleck Chemicals
SW202562-5	Sorafenib Tosylate	clinical application	Selleck Chemicals
SW212510-4	GW620972X,SC202671	primary screen	Selleck Chemicals
SW218082-4	Pazopanib HCl (GW786034 HCl)	clinical application	Selleck Chemicals
SW218089-3	Trametinib (GSK1120212)	primary screen	Selleck Chemicals
SW218135-2	Trichostatin A	primary screen	Selleck Chemicals
SW218160-2	YM155 (Sepantronium Bromide)	primary screen	Selleck Chemicals
SW218307-2	Stattic	primary screen	Selleck Chemicals
SW218309-3	Torin2	primary screen	Selleck Chemicals
SW219155-2	Dacomitinib (PF299804, PF299)	primary screen	Selleck Chemicals
SW219255-2	Rigosertib (ON-01910)	primary screen	Selleck Chemicals
SW219267-2	Pelitinib (EKB-569)	primary screen	Selleck Chemicals
SW219405-2	abemaciclib (LY2835219)	primary screen	Selleck Chemicals
SW219407-3	Sunitinib Malate	clinical application	Selleck Chemicals
SW219462-2	Danusertib (PHA-739358)	primary screen	Selleck Chemicals
SW219469-2	Givinostat (ITF2357)	primary screen	Selleck Chemicals
SW219499-2	CHIR-124	primary screen	Selleck Chemicals
SW219672-4	Venetoclax (ABT-199, GDC-0199)	clinical application	Selleck Chemicals
SW219701-2	AZD2858	primary screen	Selleck Chemicals
SW219743-2	MLN2238,Ixazomib	primary screen	Selleck Chemicals
SW219772-2	AR-42	primary screen	Selleck Chemicals
SW219863-2	Osimertinib (AZD9291)	primary screen	Selleck Chemicals
SW219864-2	Pacritinib (SB1518)	primary screen	Selleck Chemicals
SW219871-2	CUDC-907	primary screen	Selleck Chemicals
SW219934-2	CUDC-101	primary screen	Selleck Chemicals
SW220051-2	TAK-901	primary screen	Selleck Chemicals
SW220119-2	AT9283	primary screen	Selleck Chemicals
SW220204-2	SGI-1027	primary screen	Selleck Chemicals
SW222287-2	Volasertib (BI 6727)	primary screen	Selleck Chemicals
SW337323-2	JIB-04 E	primary screen	Selleck Chemicals
SW388004-1	UNC0379	primary screen	Selleck Chemicals
SW388019-1	SP2509	primary screen	Selleck Chemicals
SW388081-1	OTSSP167	primary screen	Selleck Chemicals
SW388139-1	Pevonedistat	primary screen	Selleck Chemicals
SW388169-1	MG132	primary screen	Selleck Chemicals
SW388170-1	LMK235	primary screen	Selleck Chemicals
SW388216-1	JK184	primary screen	Selleck Chemicals
SW388233-1	ON-01910	primary screen	Selleck Chemicals
SW388293-1	BI847325	primary screen	Selleck Chemicals
SW388302-1	CX-6258 HCl	primary screen	Selleck Chemicals
SW388310-1	Delanzomib	primary screen	Selleck Chemicals
SW388319-1	SC66	primary screen	Selleck Chemicals
SW388353-1	Mivebresib	primary screen	Selleck Chemicals
SW388356-1	Wnt agonist 1	primary screen	Selleck Chemicals
SW388357-1	CB5083	primary screen	Selleck Chemicals
SW388359-1	NSC632839	primary screen	Selleck Chemicals
SW388385-1	Staurosporine	primary screen	Selleck Chemicals
SW388476-1	Ixazomib Citrate (MLN9708)	primary screen	Selleck Chemicals
SW388481-1	Selinexor (KPT-330)	primary screen	Selleck Chemicals
SW388487-1	Delanzomib (CEP-18770)	primary screen	Selleck Chemicals
SW388493-1	Patupilone (EPO906, Epothilone B)	primary screen	Selleck Chemicals
SW388499-1	Napabucasin	primary screen	Selleck Chemicals
SW388524-1	Afatinib (BIBW2992) Dimaleate	primary screen	Selleck Chemicals
SW388535-2	(S)-crizotinib	clinical application	Selleck Chemicals
SW388537-1	Pixantrone Maleate	primary screen	Selleck Chemicals
SW388568-1	Ixabepilone (BMS-247550)	primary screen	Selleck Chemicals
SW388592-1	Ispinesib (SB-715992)	primary screen	Selleck Chemicals
SW388597-1	Bortezomib (PS-341)	primary screen	Selleck Chemicals
SW388598-1	Carfilzomib (PR-171)	primary screen	Selleck Chemicals
SW388655-2	Zinc Pyrithione	primary screen	Selleck Chemicals
