## Supplementary material for "Identification of BET Inhibitors (BETi) Against Solitary Fibrous Tumor (SFT) Through High-Throughput Screening (HTS)": As shown in Figure 1a and Supplementary Tables S4 and S5, using these filtering conditions,

### Sheet: Sheet1
Barcode	Chemical Name	Lf_0.125µM_CTG	Lf_0.5µM_CTG	Lf_1.6µM_CTG	Lf_5µM_CTG	Moffitt_ns_0.125µM_CTG	Moffitt_ns_0.5µM_CTG	Moffitt_ns_1.6µM_CTG	Moffitt_ns_5µM_CTG
SW102861-3	Nocodazole	-0.995601	-39.1526	-37.7171	-52.8132	9.21182	-13.3005	-47.1429	-43.8424
SW196337-2	Amitryptiline hydrochloride	37.3003	-0.85668	-4.83908	10.3959	13.3005	9.21182	9.55665	-4.63054
SW196358-2	Alexidine dihydrochloride	4.8024	2.70135	-35.8679	-95.7979	3.51953	-3.90701	-27.9303	-50.4682
SW196368-2	Chlorhexidine	3.26464	-3.82033	-18.6849	-46.1912	11.33	12.7586	-9.26108	-38.2266
SW196414-2	Camptothecine (S,+)	-27.2517	-46.2839	-47.6268	-64.3899	-9.01478	-20.0493	-34.7291	-50.8867
SW196480-2	Digitoxigenin	5.58	-57.9995	-60.5927	-69.6226	-15.468	-38.1773	-44.9261	-80.6404
SW196481-2	Digoxin	-24.8437	-68.1408	-69.9467	-70.0857	-25.3695	-41.5271	-77.0443	-75.0246
SW196492-2	Disulfiram	-2.45123	1.05052	5.85293	3.8019	-3.19664	-44.527	-41.2334	24.3138
SW196497-2	Doxorubicin hydrochloride	-13.7569	-31.6658	-59.1296	-66.7834	11.9148	-40.3293	-69.0023	-44.0749
SW196647-2	Primaquine diphosphate	2.15328	1.59759	4.978	-58.1848	16.2562	-10.8867	1.03448	-3.44828
SW196810-2	Quinacrine dihydrochloride dihydrate	21.5559	-2.06066	3.17203	-27.1128	2.80788	-2.80788	5.46798	-14.0887
SW196847-2	Colchicine	-65.0382	-69.9004	-79.7638	-80.69	-39.4089	-80.8374	-78.6207	-73.2512
SW196923-2	Ciclopirox ethanolamine	0.300996	8.45103	0.85668	16.4158	5.51724	1.28079	-5.07389	-9.60591
SW197023-2	Dacarbazine	-5.95045	10.0255	3.6351	-4.37601	15.1232	17.1429	18.4236	3.84237
SW197093-2	Podophyllotoxin	-51.8259	-52.4762	-53.4267	-51.0755	-4.81111	-0.871811	2.48628	0.290604
SW197177-2	Ifosfamide	6.45323	4.35218	4.6023	4.65233	36.8421	5.58605	28.8989	14.0458
SW197184-2	Thiostrepton	10.257	-1.31975	-7.6175	-22.5747	-21.8227	-26.0099	-33.0542	-20.3448
SW197220-2	Digoxigenin	-5.10255	-47.0235	-66.6833	-68.5843	17.7268	-21.7953	-35.486	-80.691
SW197324-2	Parbendazole	3.25163	-16.2581	-38.4692	-45.6228	17.7914	20.9558	-19.2767	-9.00872
SW197450-1	Cytarabine	-11.906	-25.1126	-26.8634	-32.9165	27.8011	34.259	8.29835	-0.871811
SW197493-1	Docetaxel	-43.2716	-51.2256	-49.8249	-47.924	-1.38844	-21.7953	-23.8618	-21.6661
SW197500-1	Temozolomide	6.65333	3.10155	2.85143	10.4052	54.5366	-0.0322893	3.84243	49.6287
SW197501-1		9.45473	-2.85143	-3.85193	-7.70385	3.06749	-9.46077	-23.8618	-15.7895
SW197557-1	Topotecan	-32.5663	-37.1186	-53.0765	-68.6343	-5.06942	-27.2199	-36.4546	-54.6658
SW197584-1		-59.3797	-64.9825	-66.1831	-64.082	5.39231	-7.26509	-24.7013	-47.1747
SW197638-1	Vinorelbine	-25.6628	-48.024	-52.8764	-51.8759	7.26509	-15.5957	-6.55473	-13.0126
SW197746-1	Cladribine	-3.4017	-23.2116	-34.4172	-41.921	34.3881	23.7972	11.5273	4.68195
SW197772-1		-4.95248	-42.071	-57.0785	-61.981	36.7775	-9.0733	-8.81498	-24.5722
SW197775-1		-46.023	-71.0355	-77.5388	-78.039	-10.6878	-54.4721	-61.5111	-83.5324
SW197795-1	Etoposide	7.4037	6.8034	1.75087	7.45373	1.25928	0.613497	46.981	-1.77591
SW197805-1	Imatinib	3.15158	0.30015	-0.350175	4.6023	38.4566	3.90701	-9.0733	17.7914
SW198621-1	Paclitaxel	-27.2517	-46.1912	-47.7194	-57.0734	-45.4187	-40.8374	-41.5271	-51.8227
SW198887-1	Suloctidil	2.06066	1.41236	-3.91294	-10.1181	20.8374	8.12808	-0.541872	-36.9951
SW198953-1	Daunorubicin hydrochloride	-21.2781	-45.7745	-80.3195	-58.5552	-20.4926	-68.1773	-73.0049	-56.2069
SW199122-1	Lanatoside C	-58.029	-69.3847	-76.4382	-81.0405	-26.7678	-57.6364	-77.9787	-75.3956
SW199277-1	Auranofin	-4.002	-22.8614	-54.027	-98.1491	38.392	23.6681	-1.06555	-76.6871
SW199391-1	Thonzonium bromide	5.25263	4.85243	-8.75438	-98.2992	36.1963	-7.13594	6.42557	-13.2709
SW199431-1	Floxuridine	-10.0718	-13.8226	-20.4445	-30.1227	-23.9901	-21.0345	-26.6995	-28.0788
SW199452-1	Proscillaridin A	-80.3902	-81.6408	-83.8919	-86.4933	-79.3994	-79.9806	-78.8182	-77.2683
SW199522-1	Trifluridine	-0.902987	-4.60755	-7.75643	-13.5911	7.83251	9.95074	-4.23645	8.81773
SW199536-1	Vorinostat	-1.30065	-11.2556	-26.5633	-30.3652	42.073	18.5018	-12.8834	-19.2767
SW199628-1	Cyclophosphamide	4.45223	8.10405	1.95098	6.25313	7.32967	6.36099	37.8754	20.5683
SW199649-1	Gemcitabine	-37.0685	-36.2681	-48.5243	-45.8729	-17.3394	-17.7268	-5.45689	-35.5505
SW208679-1	Pyrvinium pamoate	21.8801	-41.6995	-55.3137	-73.7902	-8.52217	-37.5862	-39.2611	-55.1232
