## Supplementary material for "Identification of BET Inhibitors (BETi) Against Solitary Fibrous Tumor (SFT) Through High-Throughput Screening (HTS)": As shown in Figure 1a and Supplementary Tables S4 and S5, using these filtering conditions,

### Sheet: Sheet1
Barcode	Chemical Name	Lf_0.05µM_CTG	Lf_0.2µM_CTG	Lf_0.65µM_CTG	Lf_2µM_CTG	Moffitt_ns_0.05µM_CTG	Moffitt_ns_0.2µM_CTG	Moffitt_ns_0.65µM_CTG	Moffitt_ns_2µM_CTG
SW202559-2	Neratinib (HKI-272)	3.97805	-13.3059	-24.8743	-44.6273	13.5045	-8.03571	-8.87276	-33.2589
SW202562-5	Sorafenib Tosylate	15.1349	17.284	17.0553	-13.7631	32.0312	-13.058	-6.25	22.9353
SW212510-4	GW620972X,SC202671	62.0783	-14.2303	-16.867	-8.33657	-5.58109	6.43467	-32.9613	-24.0315
SW218082-4	Pazopanib HCl (GW786034 HCl)	-2.28624	-5.12117	-10.6539	-12.9401	-12.6116	9.54241	-9.48661	-27.6228
SW218089-3	Trametinib (GSK1120212)	-19.7074	-27.8921	-42.021	-45.3132	-5.35714	4.29688	-6.41741	1.33929
SW218135-2	Trichostatin A	52.8499	22.6832	-34.936	-68.5149	46.6842	4.99015	-15.3644	-46.5529
SW218160-2	YM155 (Sepantronium Bromide)	2.83493	5.89849	0.823045	-0.182899	0.0558036	-0.948661	-16.2388	-18.0804
SW218307-2	Stattic	-3.68141	0.0694605	-15.7675	-29.8449	12.1675	10.1478	5.51724	-11.8227
SW218309-3	Torin2	-26.328	-41.6053	-42.4583	-38.8135	-45.7649	-45.2397	-44.8457	-53.3158
SW219155-2	Dacomitinib (PF299804, PF299)	1.41747	3.15501	1.50892	-20.4847	18.5826	-3.68304	2.06473	-13.2255
SW219255-2	Rigosertib (ON-01910)	1.78327	-19.7531	-51.2574	-47.5994	-4.57589	-14.6763	-32.2545	-17.2991
SW219267-2	Pelitinib (EKB-569)	-2.14906	-18.2899	-30.7727	-40.4207	-17.8013	-24.6094	-39.1183	-30.5246
SW219405-2	abemaciclib (LY2835219)	-6.85871	-11.5226	-8.04755	-17.1011	-8.48214	-6.41741	-13.4487	-30.971
SW219407-3	Sunitinib Malate	19.7531	-9.19067	-6.72154	-8.27618	23.8839	-7.36607	5.80357	-11.942
SW219462-2	Danusertib (PHA-739358)	62.6987	52.5397	61.8457	56.6499	29.7439	-8.79842	-17.5312	-34.6028
SW219469-2	Givinostat (ITF2357)	-2.06066	-6.59875	-33.4568	-51.0072	4.08867	-5.3202	-12.9557	-32.6601
SW219499-2	CHIR-124	-5.16323	-23.3619	-22.7136	-19.1943	16.6995	1.97044	-30.197	0.492611
SW219672-4	Venetoclax (ABT-199, GDC-0199)	3.56653	1.37174	-1.28029	-12.0713	-4.85491	-0.948661	9.09598	25.279
SW219701-2	AZD2858	73.5556	67.119	66.1885	22.6832	8.14183	6.63165	0.656599	17.3999
SW219743-2	MLN2238,Ixazomib	-13.6099	-87.2044	-91.7798	-89.0655	-14.8391	-30.8601	-28.1024	-59.0939
SW219772-2	AR-42	104.731	38.9686	18.4955	-10.9733	40.7748	14.7078	-1.77282	-19.8949
SW219863-2	Osimertinib (AZD9291)	1.78327	-4.52675	13.946	-15.3178	-11.7188	-14.1741	6.1942	-19.5312
SW219864-2	Pacritinib (SB1518)	0	-2.69776	-7.59031	-35.2538	-16.3504	13.7277	-22.8237	-36.5513
SW219871-2	CUDC-907	-31.1361	-71.4618	-79.4494	-75.9597	-35.719	-54.8917	-68.9429	-64.0841
SW219934-2	CUDC-101	8.41335	-13.1687	-38.5002	-51.3032	40.0112	2.90179	-22.8237	-41.2388
SW220051-2	TAK-901	67.2741	62.1559	50.8337	39.3563	41.0374	10.3086	-42.5476	-55.9422
SW220119-2	AT9283	56.805	37.9605	11.0508	-42.691	8.86408	-20.8798	-46.7498	-40.9061
SW220204-2	SGI-1027	71.0741	67.3517	114.347	79.6045	9.9803	8.07616	6.50033	-5.71241
SW222287-2	Volasertib (BI 6727)	1.87471	-19.2044	-24.7828	-29.0352	-11.2165	-9.04018	-22.0982	-52.3996
SW337323-2	JIB-04 E	-59.0539	-54.2458	-13.9977	-20.822	15.1674	13.0007	1.51018	-2.6264
SW388004-1	UNC0379	62.7763	73.6332	66.1885	-55.4091	49.0479	11.0965	36.5725	-0.787919
SW388019-1	SP2509	-17.4874	69.8333	74.874	46.1031	39.3959	24.9507	8.20749	-0.13132
SW388081-1	OTSSP167	58.2009	52.8499	37.7278	-42.1481	31.9764	19.698	-10.7682	-41.8253
SW388139-1	Pevonedistat	96.8205	89.4533	44.0093	22.8383	83.1911	50.0985	24.4255	10.2429
SW388169-1	MG132	63.3967	52.8499	-66.4211	-91.6247	8.53579	3.28299	-15.2988	-39.4616
SW388170-1	LMK235	-27.2586	28.8872	9.73245	-5.38969	54.432	5.97505	-14.8391	-33.7492
SW388216-1	JK184	-41.6532	-42.9498	-43.8759	-51.5166	-6.89655	-52.266	-22.8079	-46.2562
SW388233-1	ON-01910	-2.89419	-32.5307	-44.0148	-42.3941	18.67	-18.2266	-28.1281	-17.1921
SW388293-1	BI847325	45.5603	3.2183	-33.9279	-66.8864	34.9967	-0.984898	-18.2535	-33.3552
SW388302-1	CX-6258 HCl	51.6867	34.7809	18.1078	-40.5196	34.7997	0	-12.6067	-27.9711
SW388310-1	Delanzomib	-79.3718	-91.6247	-92.943	-92.3226	-30.4662	-42.7446	-53.1845	-73.0138
SW388319-1	SC66	72.3149	68.5925	57.2703	-22.6832	10.5056	7.35391	31.0571	-19.501
SW388353-1	Mivebresib	47.2664	26.2505	17.8751	9.34471	-48.8509	-51.2147	-64.281	-77.7413
SW388356-1	Wnt agonist 1	48.8949	-10.9733	-4.53664	-6.16518	28.4307	-15.4957	-25.673	-10.6369
SW388357-1	CB5083	1.45867	-5.85784	-42.3941	-93.9801	-21.0345	-17.8818	-38.1773	-85.9113
SW388359-1	NSC632839	35.448	38.1338	-12.8039	-81.8013	16.601	11.133	12.8571	12.0197
SW388385-1	Staurosporine	-63.4638	-68.6965	-70.6414	-81.6624	-56.5517	-70.9852	-74.5813	-92.463
SW388476-1	Ixazomib Citrate (MLN9708)	-26.6118	-84.225	-94.9246	-94.8788	1.5067	-28.4598	-33.538	-49.8884
SW388481-1	Selinexor (KPT-330)	-25.2858	-36.7627	-40.3292	-46.5021	-9.70982	-35.6027	-21.8192	-29.2969
SW388487-1	Delanzomib (CEP-18770)	-87.8372	-94.7417	-96.022	-95.6562	-33.5938	-49.7768	-61.1049	-81.6964
SW388493-1	Patupilone (EPO906, Epothilone B)	-55.3727	-51.4861	-51.669	-43.2099	-25.3348	-31.0268	-26.7299	-26.5625
SW388499-1	Napabucasin	7.54458	8.04755	-28.075	-96.5707	11.663	4.07366	-26.0045	-97.3214
SW388524-1	Afatinib (BIBW2992) Dimaleate	3.52081	12.1628	10.9739	-14.9063	23.7723	-8.37054	0.0558036	-12.221
SW388535-2	(S)-crizotinib	5.39552	24.0055	-11.7513	-31.2757	23.0469	2.17634	-22.9911	-25.5022
SW388537-1	Pixantrone Maleate	-5.25835	-3.93233	-15.5464	-22.2679	-15.067	-6.3058	-17.1317	-42.7455
SW388568-1	Ixabepilone (BMS-247550)	20.5118	-9.18961	-1.74486	-21.6751	-28.4964	-31.9764	-31.1884	-37.1635
SW388592-1	Ispinesib (SB-715992)	-28.1207	-33.6991	-26.3375	-32.6475	14.5089	-20.7589	4.07366	-19.3638
SW388597-1	Bortezomib (PS-341)	-91.1594	-93.796	-94.494	-94.3389	-26.9205	-84.1103	-92.3834	-91.1359
SW388598-1	Carfilzomib (PR-171)	-70.9191	-96.4792	-97.9424	-97.1651	-87.1652	-94.4197	-94.2522	-92.7455
SW388655-2	Zinc Pyrithione	9.83082	0.685871	-5.1669	-22.588	-9.20759	-7.31027	-58.9286	-98.7165
