## Supplementary material for "Identification of BET Inhibitors (BETi) Against Solitary Fibrous Tumor (SFT) Through High-Throughput Screening (HTS)": for the final timepoint effects (Supplementary Tables S6 and S7).

### Sheet: Sheet1
Barcode	Chemical Name	Lf_0.125µM_Final_Timepoint	Lf_0.5µM_Final_Timepoint	Lf_1.6µM_Final_Timepoint	Lf_5µM_Final_Timepoint	Moffitt_ns_0.125µM_Final_Timepoint	Moffitt_ns_0.5µM_Final_Timepoint	Moffitt_ns_1.6µM_Final_Timepoint	Moffitt_ns_5µM_Final_Timepoint
SW102861-3	Nocodazole	-1.67857	-2.6925	-5.22868	-10.4073	9.67036	-2.47845	-21.228	-50.7139
SW196337-2	Amitryptiline hydrochloride	0	-1.02901	-0.364	-0.266079	6.53653	3.47767	4.35872	0.803656
SW196358-2	Alexidine dihydrochloride	0	-0.819648	0	-15.4956	-8.33214	-0.874838	0.591252	-18.1017
SW196368-2	Chlorhexidine	0	-0.598728	0	-0.337674	-0.394507	1.63756	2.77948	-2.22161
SW196414-2	Camptothecine (S,+)	-1.42221	-5.2482	-12.5587	-12.7342	-0.673221	-2.07767	-14.6207	-47.9016
SW196480-2	Digitoxigenin	-0.455004	-0.848572	-0.980801	-0.838264	0.0149144	-5.76941	-19.43	-142.996
SW196481-2	Digoxin	0	0	-0.767876	-1.04167	-4.18298	-12.1435	-107.831	-115.724
SW196492-2	Disulfiram	-0.00826687	-0.442817	0	0	-8.80302	-216.936	-267.07	-52.581
SW196497-2	Doxorubicin hydrochloride	-0.657159	-0.516941	-16.598	-20.6603	-6.45903	-26.4829	-158.763	-93.2309
SW196647-2	Primaquine diphosphate	-0.00886366	0	-0.364	-9.41363	4.3037	-3.60029	3.31916	-1.55749
SW196810-2	Quinacrine dihydrochloride dihydrate	-0.950222	0	-1.94278	-46.4785	-3.18611	6.58126	2.43865	-14.6497
SW196847-2	Colchicine	0	-2.35944	-2.68262	-2.67045	-11.0585	-180.443	-150.329	-142.062
SW196923-2	Ciclopirox ethanolamine	-0.00987413	-1.18416	-1.44528	0	-1.09294	-2.88515	-1.7201	-5.5189
SW197023-2	Dacarbazine	0	-0.0119764	-0.0128581	-0.627672	0.272606	3.27948	2.81973	1.54428
SW197093-2	Podophyllotoxin	-9.25804	-6.66053	-9.05902	-7.17812	-45.3987	-47.4192	-36.4969	-42.3418
SW197177-2	Ifosfamide	-0.694445	-0.715942	-0.738885	-0.668844	1.71965	-9.53037	2.25559	1.04756
SW197184-2	Thiostrepton	-0.530097	0	-0.0125122	-0.390442	1.17592	4.70526	1.79979	-0.853747
SW197220-2	Digoxigenin	-0.457553	0	0	0	-8.83205	-7.44773	-22.6309	-129.37
SW197324-2	Parbendazole	-0.509521	-0.492127	-2.66858	-4.56016	-3.85719	-1.64882	-1.20182	-7.78659
SW197450-1	Cytarabine	-0.0121121	-0.585239	-2.5089	-1.60519	3.3024	-0.391759	-12.0755	-9.81346
SW197493-1	Docetaxel	-5.21358	-7.97157	-8.41149	-4.80092	-32.4019	-19.137	-19.0906	-11.6567
SW197500-1	Temozolomide	-0.978773	0	0	-0.0161472	0.112529	-1.75963	-4.61495	-2.52987
SW197501-1		0	-0.611979	-0.0140788	-1.52995	2.82713	-6.37431	-4.0344	-8.88028
SW197557-1	Topotecan	-2.50511	-3.37644	-2.9758	-8.87406	-7.05716	-10.1969	-12.4629	-28.0336
SW197584-1		-6.6169	-16.6537	-11.7795	-11.174	-4.93184	-11.4371	-37.5737	-82.2704
SW197638-1	Vinorelbine	-4.24443	-2.91507	-6.80952	-5.122	-18.1747	-46.0339	-45.2758	-90.4364
SW197746-1	Cladribine	-0.0114475	-0.014879	-5.45344	-5.55913	3.26143	-5.49922	-20.841	-20.9949
SW197772-1		-0.836894	-1.29251	-4.26748	-6.39657	4.21458	1.31313	-0.995852	-14.256
SW197775-1		-1.01997	-5.52755	-11.9148	-19.8893	-19.0394	-55.8891	-160.411	-267.313
SW197795-1	Etoposide	-0.91999	0	0	0	3.50993	1.61002	-1.24982	5.78928
SW197805-1	Imatinib	-0.644185	-0.861179	0	0	3.18644	7.99272	4.8913	-0.988908
SW198621-1	Paclitaxel	-6.16939	-10.6724	-8.93652	-6.76255	-32.8004	-41.1794	-25.5479	-20.6581
SW198887-1	Suloctidil	0	-1.12852	-0.625278	-0.21601	1.94655	1.97588	-1.95479	-10.5521
SW198953-1	Daunorubicin hydrochloride	-0.0106812	-2.29406	-55.5386	-3.53916	-3.79157	-59.4559	-134.82	-152.837
SW199122-1	Lanatoside C	-0.649353	-1.73545	-0.831401	-2.6968	-14.5513	-56.2409	-114.117	-119.539
SW199277-1	Auranofin	0	-6.58175	-92.7641	-90.6334	4.29632	-2.29106	-17.5285	-295.571
SW199391-1	Thonzonium bromide	-0.749797	-0.381002	0	-34.8449	-2.34041	0.869813	4.85785	-16.5751
SW199431-1	Floxuridine	0	0	-1.49868	-1.39881	2.04252	0.299048	8.07557	0.792497
SW199452-1	Proscillaridin A	0	-2.70117	-3.37644	-5.3424	-125.692	-128.088	-149.436	-126.32
SW199522-1	Trifluridine	-0.0115085	-0.556342	0	-0.487149	4.38992	7.75999	4.0707	0.604029
SW199536-1	Vorinostat	-0.0104167	-0.644185	-0.585246	0	-0.508613	-1.48488	-6.66509	-16.9611
SW199628-1	Cyclophosphamide	-0.682773	-0.0119019	-0.00987413	-0.00774468	5.02937	-0.485792	-5.27766	-2.37769
SW199649-1	Gemcitabine	-0.575982	-1.05073	-3.9207	-1.62634	-15.7309	-10.3337	-17.198	-19.8456
SW208679-1	Pyrvinium pamoate	-0.467685	-0.690497	0	-25.0756	3.30578	-4.63666	-2.35206	-11.7261
