## Supplementary material for "Identification of BET Inhibitors (BETi) Against Solitary Fibrous Tumor (SFT) Through High-Throughput Screening (HTS)": for the final timepoint effects (Supplementary Tables S6 and S7).

### Sheet: Sheet1
Barcode	Chemical Name	Lf_0.05µM_Final_Timepoint	Lf_0.2µM_Final_Timepoint	Lf_0.65µM_Final_Timepoint	Lf_2µM_Final_Timepoint	Moffitt_ns_0.05µM_Final_Timepoint	Moffitt_ns_0.2µM_Final_Timepoint	Moffitt_ns_0.65µM_Final_Timepoint	Moffitt_ns_2µM_Final_Timepoint
SW202559-2	Neratinib (HKI-272)	-0.266163	-0.30368	-0.497595	-0.605841	6.46484	-6.21013	-1.39469	-3.91499
SW202562-5	Sorafenib Tosylate	-0.292551	0.00327566	0.00327566	-0.691191	0.705957	-3.99018	6.80639	-0.434635
SW212510-4	GW620972X,SC202671	0	-2.80521	-5.3249	-5.26475	1.59281	5.33148	-6.80612	-26.5355
SW218082-4	Pazopanib HCl (GW786034 HCl)	0.00327566	0.00327566	-0.347173	-0.197794	7.7055	-2.28495	7.31493	-0.711852
SW218089-3	Trametinib (GSK1120212)	-0.596387	0.00327566	-0.00923696	-0.358817	-1.65233	-0.0634011	5.55978	-3.38281
SW218135-2	Trichostatin A	0	-0.727329	-10.9927	-64.1486	-11.9358	-0.764137	-20.1081	-81.9312
SW218160-2	YM155 (Sepantronium Bromide)	0.00327566	0.00327566	-0.503543	-2.91143	6.11981	5.8407	-2.49919	1.00132
SW218307-2	Stattic	-1.18287	-0.579068	-1.5217	0	1.27575	3.12497	1.42826	0.962479
SW218309-3	Torin2	-0.751302	0	-0.561991	-0.402588	-6.04944	-7.04773	-20.617	-34.1262
SW219155-2	Dacomitinib (PF299804, PF299)	-0.426195	-0.433405	-0.230103	-6.06375	4.15524	5.40747	5.82176	4.36947
SW219255-2	Rigosertib (ON-01910)	-0.593085	-1.84448	-4.14994	-9.79272	5.0878	-4.40327	-10.1742	-27.4073
SW219267-2	Pelitinib (EKB-569)	-0.483414	-0.00321462	-0.586608	-0.014086	-2.27572	6.63272	-4.40652	-14.8697
SW219405-2	abemaciclib (LY2835219)	0.00327566	-0.301469	-0.00161409	-0.404656	4.95317	6.46012	-1.9278	1.33622
SW219407-3	Sunitinib Malate	-0.0050593	0.00327566	0.00327566	0.00327566	8.88388	0.498558	-0.554613	0.149648
SW219462-2	Danusertib (PHA-739358)	-0.634386	-0.538005	-0.0125529	-0.0243666	5.48067	2.98995	-1.24319	-12.9772
SW219469-2	Givinostat (ITF2357)	-0.0231459	-0.519321	-0.414625	-0.670661	-6.12971	-8.65933	-9.44558	-28.9729
SW219499-2	CHIR-124	-0.642293	-0.0132718	-5.06315	-3.19293	0.465084	2.11116	-9.3337	-4.97984
SW219672-4	Venetoclax (ABT-199, GDC-0199)	-0.0234315	0.00327566	-0.00225159	-0.342934	5.03118	2.20471	4.5563	5.73477
SW219701-2	AZD2858	-0.507677	0	-0.0106269	-0.639981	-3.74909	0.132331	-6.39787	-5.93152
SW219743-2	MLN2238,Ixazomib	-35.5987	-106.226	-123.113	-89.3601	-0.796705	-19.397	-80.731	-195.244
SW219772-2	AR-42	0	-0.444831	-0.473531	-1.42143	0.534506	-2.3571	-7.9552	-44.9149
SW219863-2	Osimertinib (AZD9291)	-0.424324	-0.0216275	0.00327566	-0.240303	0.0246234	4.28593	6.8986	-4.38753
SW219864-2	Pacritinib (SB1518)	-0.617689	-0.413405	-0.244732	-0.0050593	-0.833069	7.09419	6.55973	-8.04223
SW219871-2	CUDC-907	-3.71294	-33.4871	-54.3361	-41.3922	-39.0187	-65.346	-106.045	-92.2719
SW219934-2	CUDC-101	0.00327566	-3.91005	-0.0232619	-25.5322	7.3578	-6.55946	-2.73279	-64.4213
SW220051-2	TAK-901	-0.590183	0	0	-0.541707	-2.70838	0.693519	-5.40432	-40.7321
SW220119-2	AT9283	-0.989061	-0.593431	-0.845954	-11.5703	5.02584	-2.25886	-31.1134	-69.1152
SW220204-2	SGI-1027	-0.499098	-0.492045	0	-1.58019	-2.37401	4.94103	-2.48795	-1.59613
SW222287-2	Volasertib (BI 6727)	-0.333222	-0.32153	-2.26544	-0.533539	5.69906	-10.7978	-12.09	-3.63078
SW337323-2	JIB-04 E	-77.2428	-27.925	-2.46729	-3.01562	0.290608	-1.2574	-7.12225	-34.8618
SW388004-1	UNC0379	0	-0.421136	-0.597053	-0.937968	-4.79857	3.85207	2.35179	-4.00224
SW388019-1	SP2509	-0.999152	-0.009257	-1.22738	-0.0223999	4.74	-0.677706	-3.88309	2.09617
SW388081-1	OTSSP167	-0.759047	-0.0396796	-1.48554	-6.34645	-11.2025	-14.9931	-15.7032	-47.2032
SW388139-1	Pevonedistat	-0.316488	-0.00813802	-1.17143	-1.55082	3.01698	0.540392	-3.07518	-3.51348
SW388169-1	MG132	0	-0.00801595	-87.5745	-110.544	-0.883904	4.76171	2.82338	-82.7183
SW388170-1	LMK235	-4.31032	-0.427565	-0.0119764	-0.706699	-4.48733	-3.66813	-7.46348	-29.9683
SW388216-1	JK184	-2.7655	-4.28249	-4.46453	-8.43439	-1.29825	-8.69464	-21.5827	-27.9445
SW388233-1	ON-01910	-1.00146	-1.49647	-2.49193	-5.82245	3.735	-8.55339	-9.97099	-30.0179
SW388293-1	BI847325	0	0	-0.43516	-58.4341	0.909484	-1.57576	-17.3162	-36.6385
SW388302-1	CX-6258 HCl	-0.00774468	-0.499051	-0.00623915	-89.0538	3.55161	1.62715	-0.491933	-14.0972
SW388310-1	Delanzomib	-105.457	-105.345	-109.63	-113.232	-19.656	-79.888	-147.14	-267.42
SW388319-1	SC66	0	0	-0.494527	-10.4436	5.587	2.28389	-1.63818	-8.24459
SW388353-1	Mivebresib	-0.0520833	0	-0.0586887	-2.20037	-3.54826	-28.8633	-39.3962	-98.3475
SW388356-1	Wnt agonist 1	-0.00860596	-2.64221	-3.98033	-6.20604	3.09708	0.965842	-16.5002	-33.6407
SW388357-1	CB5083	-0.507507	-0.471368	-3.51129	-115.457	0.677753	-2.3061	-2.76651	-277.591
SW388359-1	NSC632839	-0.490716	0	-0.379117	-56.4043	-5.67471	-0.123638	-3.4028	-0.31578
SW388385-1	Staurosporine	-1.29715	-0.560459	-0.992615	-15.706	-17.3901	-101.207	-196.81	-307.274
SW388476-1	Ixazomib Citrate (MLN9708)	-4.09183	-99.7149	-104.352	-100.617	2.26533	1.60889	-41.2704	-68.2383
SW388481-1	Selinexor (KPT-330)	0.00327566	-5.0916	-3.94511	-6.89791	5.4808	-5.92962	-3.01976	-10.3178
SW388487-1	Delanzomib (CEP-18770)	-100.758	-108.67	-111.844	-106.615	-4.78099	-84.2821	-114.698	-319.505
SW388493-1	Patupilone (EPO906, Epothilone B)	-9.95241	-9.37743	-6.35482	-2.17875	-19.9403	-37.9846	-18.0007	-1.10455
SW388499-1	Napabucasin	-0.387193	-0.00438111	-3.98025	-68.6183	2.88993	0.237029	-20.3205	-164.936
SW388524-1	Afatinib (BIBW2992) Dimaleate	-0.00632752	-0.0097456	-0.3621	-2.34144	5.88524	3.09422	-3.93572	4.13925
SW388535-2	(S)-crizotinib	-0.00458457	-0.60831	-0.204732	0.00327566	5.18443	-0.207562	-5.99416	-6.65593
SW388537-1	Pixantrone Maleate	-0.00811116	-1.56344	0.00327566	-0.00999653	1.17264	0.735089	-8.94322	-5.53571
SW388568-1	Ixabepilone (BMS-247550)	-4.2044	-8.24167	-10.3365	-8.5773	-13.7162	-42.9289	-29.5576	-34.285
SW388592-1	Ispinesib (SB-715992)	-1.70646	-1.65934	-2.00321	-2.19727	-13.9902	-26.3937	-32.453	-15.903
SW388597-1	Bortezomib (PS-341)	-105.173	-110.723	-109.207	-111.511	-62.1033	-294.141	-240.882	-279.661
SW388598-1	Carfilzomib (PR-171)	-89.3534	-110.019	-112.834	-111.22	-247.149	-283.158	-321.849	-292.495
SW388655-2	Zinc Pyrithione	-0.636726	-0.520362	-0.549904	0.00327566	7.07354	2.71831	-214.368	-217.775
