## Supplementary material for "Identification of BET Inhibitors (BETi) Against Solitary Fibrous Tumor (SFT) Through High-Throughput Screening (HTS)": Similarly, for the AUC effects (Supplementary Tables S8 and S9), 8 hits were identified

### Sheet: Sheet1
Barcode	Chemical Name	Lf_0.125µM_AUC	Lf_0.5µM_AUC	Lf_1.6µM_AUC	Lf_5µM_AUC	Moffitt_ns_0.125µM_AUC	Moffitt_ns_0.5µM_AUC	Moffitt_ns_1.6µM_AUC	Moffitt_ns_5µM_AUC
SW102861-3	Nocodazole	-0.0725816	-3.19236	-6.54538	-6.97868	9.85431	-1.93002	-14.6413	-17.6512
SW196337-2	Amitryptiline hydrochloride	0.320068	-0.190247	-0.00370104	0.0898834	6.74127	0.777019	10.6456	4.17389
SW196358-2	Alexidine dihydrochloride	0.0498778	-0.319403	-0.0374038	-26.9619	-9.46334	-3.30483	-1.75112	-3.92952
SW196368-2	Chlorhexidine	0.24266	-0.326817	0.320068	0.0242866	7.06517	2.14721	2.36644	-0.778075
SW196414-2	Camptothecine (S,+)	-1.2349	-2.75095	-7.01342	-3.93663	5.80846	0.687646	-4.76711	-23.5367
SW196480-2	Digitoxigenin	-0.00318096	-0.25559	-0.447935	-0.615934	-10.6647	-4.21094	4.79298	-110.465
SW196481-2	Digoxin	0.238899	0.00754723	-0.331818	-0.299192	-5.93031	-18.1143	-87.425	-96.8734
SW196492-2	Disulfiram	-0.114017	-0.336725	0.158986	-0.0586809	-7.36805	-121.216	-106.564	-7.95685
SW196497-2	Doxorubicin hydrochloride	-0.00794567	-0.17053	-7.08766	-6.46751	-5.52418	-14.9641	-56.9341	-61.825
SW196647-2	Primaquine diphosphate	0.177771	0.182452	0.027649	-1.53875	7.49858	1.5929	6.58958	-0.784549
SW196810-2	Quinacrine dihydrochloride dihydrate	-0.351998	0.0794878	-0.78704	-21.7618	-1.50117	4.96762	7.31036	-12.9515
SW196847-2	Colchicine	0.231134	-1.08051	-1.52995	-1.13358	-8.11679	-149.121	-104.732	-104.681
SW196923-2	Ciclopirox ethanolamine	0.15118	-0.0649255	-0.03568	0.219341	2.9761	1.57679	2.48151	-1.49216
SW197023-2	Dacarbazine	-0.00471702	-0.0665341	-0.0409534	-0.0588176	5.65838	5.16036	8.32154	5.48286
SW197093-2	Podophyllotoxin	-5.04771	-3.19998	-4.15099	-4.2232	-32.7906	-34.0742	-20.3887	-19.0394
SW197177-2	Ifosfamide	-0.0821496	-0.727748	-0.247179	-0.812065	0.792344	-3.43646	2.49214	2.52752
SW197184-2	Thiostrepton	-0.291052	0.152027	0.0092647	-0.100563	7.40453	-1.13496	4.35731	-2.35791
SW197220-2	Digoxigenin	-0.110895	-0.0167306	0.0380197	0.158986	-4.40691	-6.89365	-17.4883	-101.668
SW197324-2	Parbendazole	-0.3065	-0.340179	-3.53054	-5.00368	-3.4635	-0.580042	-5.58929	-12.7641
SW197450-1	Cytarabine	-0.221368	-0.309157	-0.765218	-0.383783	0.617193	-6.05819	-8.30436	-3.85561
SW197493-1	Docetaxel	-1.44484	-3.20995	-2.69212	-2.46743	-19.8726	-10.6595	-15.2842	0.0889139
SW197500-1	Temozolomide	-0.407753	-0.0561994	0.00927398	-0.325133	1.13807	-5.46034	-8.30338	-6.06124
SW197501-1		0.051979	0.0546537	-0.404324	-0.463276	-3.39724	-5.07248	-2.98167	-1.96761
SW197557-1	Topotecan	-1.98862	-2.06677	-3.41846	-4.05918	-7.12144	-3.48208	-10.7321	-23.1102
SW197584-1		-2.26015	-3.09832	-2.42721	-1.82551	-0.655231	-6.27088	-11.1723	-33.7722
SW197638-1	Vinorelbine	-1.66568	-1.88034	-4.51587	-2.71903	-14.9611	-14.8421	-25.4706	-42.9327
SW197746-1	Cladribine	-0.322814	-0.40558	-1.60755	-1.80116	-1.99308	-8.45296	-11.5378	-7.28404
SW197772-1		-0.0710884	-0.359711	-1.26043	-0.931522	4.31276	4.63037	-2.13356	-5.83518
SW197775-1		-0.123303	-1.02886	-3.17103	-3.23181	-22.5757	-44.0671	-71.1727	-108.379
SW197795-1	Etoposide	-0.308372	-0.193685	0.158986	-0.0450054	2.89711	-1.13923	0.351677	-2.80291
SW197805-1	Imatinib	-0.198147	-0.566039	0.0711247	0.158986	-5.85313	6.76354	2.80478	-3.66684
SW198621-1	Paclitaxel	-1.70754	-2.96107	-3.56352	-3.14473	-17.349	-16.9039	-3.88489	-16.7629
SW198887-1	Suloctidil	0.0658689	-0.408869	-0.265907	0.283075	6.12941	1.62383	3.76995	-2.21894
SW198953-1	Daunorubicin hydrochloride	-0.0177856	-0.957929	-15.0369	-0.480894	-1.64912	-24.0827	-41.4427	-69.5735
SW199122-1	Lanatoside C	-0.166207	-1.2097	-0.568176	-0.642718	-9.03713	-31.7742	-86.7693	-82.1269
SW199277-1	Auranofin	0.0305751	-2.46501	-62.6074	-69.6755	0.641176	-3.37983	-17.6279	-300.647
SW199391-1	Thonzonium bromide	-0.453851	0.0305751	-0.106928	-38.7851	-2.00002	3.74774	4.52592	-9.27106
SW199431-1	Floxuridine	0.00792217	0.320068	-0.661404	0.0812053	2.20395	1.55802	12.4695	1.86997
SW199452-1	Proscillaridin A	0.158986	-1.6512	-1.52719	-0.924983	-101.22	-109.833	-91.4096	-96.4318
SW199522-1	Trifluridine	-0.24624	-0.052758	0.320068	0.0531451	4.14604	7.60793	6.32709	1.12676
SW199536-1	Vorinostat	-0.351288	-0.675503	-1.35249	0.158986	-8.76535	0.0475967	-4.44948	-0.00942308
SW199628-1	Cyclophosphamide	-0.404402	-0.287644	-0.151686	-0.40142	4.46345	0.676635	-5.70412	-2.09784
SW199649-1	Gemcitabine	-0.285338	-0.379503	-1.27252	-0.353051	-7.13516	-6.59753	-8.89201	-6.51444
SW208679-1	Pyrvinium pamoate	-0.0294632	-0.468394	0.0574267	-6.66736	1.47225	5.97022	6.37686	-9.01348
