## Supplementary material for "Identification of BET Inhibitors (BETi) Against Solitary Fibrous Tumor (SFT) Through High-Throughput Screening (HTS)": Similarly, for the AUC effects (Supplementary Tables S8 and S9), 8 hits were identified

### Sheet: Sheet1
Barcode	Chemical Name	Lf_0.05µM_AUC	Lf_0.2µM_AUC	Lf_0.65µM_AUC	Lf_2µM_AUC	Moffitt_ns_0.05µM_AUC	Moffitt_ns_0.2µM_AUC	Moffitt_ns_0.65µM_AUC	Moffitt_ns_2µM_AUC
SW202559-2	Neratinib (HKI-272)	-0.062779	-0.0558338	0.0990706	-0.824927	6.16218	-1.17574	4.83634	2.41003
SW202562-5	Sorafenib Tosylate	0.165476	0.27226	0.118474	0.153738	-1.93525	-3.47888	0.0928315	0.775012
SW212510-4	GW620972X,SC202671	-0.113192	-2.73159	-4.62036	-3.80674	-5.29008	4.38228	-6.07776	-13.5146
SW218082-4	Pazopanib HCl (GW786034 HCl)	0.27226	0.154983	0.0228122	0.0791598	7.88901	-4.1232	5.2107	0.823447
SW218089-3	Trametinib (GSK1120212)	0.0146641	-0.0601133	-0.210931	-0.0465553	-2.45055	-7.5167	6.13057	0.14418
SW218135-2	Trichostatin A	0.0470371	-0.347128	-3.15333	-15.0842	-10.718	3.26614	-8.03095	-23.1818
SW218160-2	YM155 (Sepantronium Bromide)	0.166492	-0.079728	-0.572071	-0.963723	2.84669	6.03398	-0.587834	1.53051
SW218307-2	Stattic	-0.481765	-0.10375	-0.620989	-0.0313016	0.731407	0.572283	4.43924	0.21909
SW218309-3	Torin2	-0.397105	0.139759	-0.394859	-0.558789	-10.6217	-10.4533	-9.33466	-16.5656
SW219155-2	Dacomitinib (PF299804, PF299)	-0.148322	0.0833063	0.0731031	-5.04663	1.03237	-0.375919	0.715619	5.25714
SW219255-2	Rigosertib (ON-01910)	-0.352284	-1.35055	-4.12521	-7.18319	5.89256	-1.23158	-10.9163	-3.31076
SW219267-2	Pelitinib (EKB-569)	-0.156204	0.0671552	-0.194043	-0.228437	-3.27124	7.19309	0.259092	-10.7272
SW219405-2	abemaciclib (LY2835219)	0.188277	-0.123025	0.193795	-0.323832	0.917497	-0.0568002	-1.40543	-2.89366
SW219407-3	Sunitinib Malate	-0.083669	0.27226	0.0130986	-0.123291	6.08551	-4.09477	-1.11527	2.84022
SW219462-2	Danusertib (PHA-739358)	-0.860745	-0.275534	0.03861	-0.767118	6.65594	0.348503	3.78071	-0.992637
SW219469-2	Givinostat (ITF2357)	0.216221	-0.0411348	-0.0563018	0.122812	-6.89486	-1.63815	-3.9652	-22.4254
SW219499-2	CHIR-124	-0.0304187	-0.156974	-0.880655	-0.418012	5.42323	5.58696	-4.09488	-3.7259
SW219672-4	Venetoclax (ABT-199, GDC-0199)	-0.407102	0.114599	0.183604	-0.366882	3.0994	0.0419284	2.06753	6.69251
SW219701-2	AZD2858	-0.580092	0.00677305	-0.1858	0.0306719	-1.04148	-3.93723	-3.40299	-0.162212
SW219743-2	MLN2238,Ixazomib	-28.7032	-58.1715	-66.3726	-57.9027	0.583145	-11.596	-32.897	-51.806
SW219772-2	AR-42	-0.0296819	-0.267312	-0.490165	-0.608078	-1.99222	-0.539703	2.10069	-15.8789
SW219863-2	Osimertinib (AZD9291)	-0.0344541	-0.392402	0.0232293	0.230685	0.215992	3.09822	2.75781	-5.70399
SW219864-2	Pacritinib (SB1518)	-0.642478	-0.109594	0.103737	0.138566	3.12907	6.91624	1.33964	-5.32243
SW219871-2	CUDC-907	-1.3683	-7.92942	-11.685	-18.8019	-9.06784	-29.5142	-41.4362	-33.871
SW219934-2	CUDC-101	0.27226	-1.87912	-0.501639	-6.51308	0.934259	-10.2572	-1.58096	-26.4845
SW220051-2	TAK-901	-0.223155	-0.37218	0.139759	-0.589545	-6.33242	5.58823	-6.72868	-24.4133
SW220119-2	AT9283	-0.307498	-0.0467232	-0.037789	-6.45643	7.99468	4.46525	-11.1421	-29.6542
SW220204-2	SGI-1027	-0.297181	0.0558867	0.139759	-0.487913	-3.76249	7.37634	1.78237	-2.0589
SW222287-2	Volasertib (BI 6727)	0.171581	-0.143335	-1.13153	-0.429201	6.0929	-2.36962	-1.51281	-4.90967
SW337323-2	JIB-04 E	-13.0263	-4.6288	-0.461877	-1.09046	-2.21229	-9.72228	2.64073	-18.4201
SW388004-1	UNC0379	-0.191185	0.0495423	-0.281498	-0.61776	-1.26622	4.32345	0.767001	-1.53733
SW388019-1	SP2509	-0.367169	-0.353853	-0.829645	-0.539273	6.36533	2.81422	-4.34375	3.48683
SW388081-1	OTSSP167	0.0103829	-1.09643	-0.691588	-1.54048	-3.74666	-6.19429	-8.78807	-21.6192
SW388139-1	Pevonedistat	-0.281897	-0.39268	-1.12471	-0.746545	1.49086	-1.11188	-7.5913	-4.37041
SW388169-1	MG132	-0.0833653	-0.471578	-45.7066	-60.2468	0.107257	5.27991	7.58288	-20.0571
SW388170-1	LMK235	-1.89934	-0.383058	-0.013359	-0.267686	-4.28426	-2.8253	-9.01343	-18.8963
SW388216-1	JK184	-3.92017	-4.06766	-2.90614	-5.44145	-3.09474	-6.85095	-13.6651	-29.1833
SW388233-1	ON-01910	-0.343351	-1.78002	-4.57843	-3.61118	3.18227	-2.29307	-7.75371	-6.22115
SW388293-1	BI847325	0.139759	0.0454676	-0.239852	-9.82038	-1.04911	0.465531	-4.51168	-12.8818
SW388302-1	CX-6258 HCl	-0.200306	-0.0314204	-0.137767	-69.0119	0.791688	3.14898	-5.34758	-9.8315
SW388310-1	Delanzomib	-56.1636	-58.0213	-58.7302	-62.8324	-0.168105	-22.3566	-46.3263	-69.5168
SW388319-1	SC66	0.0373665	0.139759	-0.544355	-18.1767	1.20521	7.04719	-1.55721	-10.2067
SW388353-1	Mivebresib	-0.776595	-0.0842708	-0.0857799	-0.235294	0.811068	-11.414	-12.3682	-34.8707
SW388356-1	Wnt agonist 1	-0.636588	-2.74047	-4.27366	-4.92274	2.95784	-1.05047	-6.36461	-18.9943
SW388357-1	CB5083	-0.42354	-0.147969	-0.506112	-42.307	3.42787	4.08706	2.83265	-82.1289
SW388359-1	NSC632839	-0.199264	-0.0376575	0.147207	-18.2814	-6.6507	0.396818	-3.83264	-5.19175
SW388385-1	Staurosporine	-0.761139	-0.166184	-0.679916	-4.15382	-14.5487	-70.6539	-196.076	-356.569
SW388476-1	Ixazomib Citrate (MLN9708)	-2.76028	-50.7016	-57.1775	-56.2386	0.39561	0.353267	-20.3399	-42.5784
SW388481-1	Selinexor (KPT-330)	0.150274	-1.40087	-1.23243	-1.37574	3.72709	-4.01509	2.04273	-5.80566
SW388487-1	Delanzomib (CEP-18770)	-53.5739	-55.437	-63.4078	-58.4518	-3.85521	-21.3496	-37.727	-90.579
SW388493-1	Patupilone (EPO906, Epothilone B)	-4.15447	-3.68474	-2.63765	-1.17952	-18.4667	-15.4135	-7.23839	-0.294335
SW388499-1	Napabucasin	-0.00886135	-0.124023	-1.62384	-39.4389	2.25905	3.65097	-14.6514	-154.929
SW388524-1	Afatinib (BIBW2992) Dimaleate	-0.252131	-0.13668	-0.0372709	-1.3454	10.1974	3.35957	-0.442896	2.62106
SW388535-2	(S)-crizotinib	0.0646105	-0.203896	-0.18037	0.00276842	2.80563	4.49078	1.76935	-2.57768
SW388537-1	Pixantrone Maleate	0.0896108	-0.453917	0.0275512	-0.202227	-2.09422	-7.06131	-8.08054	-7.74527
SW388568-1	Ixabepilone (BMS-247550)	-1.80219	-5.21322	-4.16091	-3.04692	-14.859	-7.57123	-16.3263	-18.2678
SW388592-1	Ispinesib (SB-715992)	-1.25344	-2.22234	-4.2786	-3.94939	-7.11391	-18.6818	-16.032	-12.1236
SW388597-1	Bortezomib (PS-341)	-55.4118	-67.6487	-72.7488	-72.7208	-27.1007	-82.7716	-124.238	-127.188
SW388598-1	Carfilzomib (PR-171)	-43.5258	-60.901	-71.3066	-73.7785	-49.9567	-111.644	-142.393	-145.483
SW388655-2	Zinc Pyrithione	-0.571605	-0.0768628	-0.25927	0.0437144	6.72518	3.90148	-109.136	-188.381
