## Supplementary material for "Identification of BET Inhibitors (BETi) Against Solitary Fibrous Tumor (SFT) Through High-Throughput Screening (HTS)": Therefore, we next evaluated six additional BETis (Supplementary Table S10, BMS-986158

### Sheet: Sheet1
IC50 (nM)	Selectivity	INT-SFT	IEC139	CP0024	SKUT-1
BMS-986158	pan	6.23	28.8	NA	3.38
CPI-0610/Pelabresib	pan	2250	6200	NA	14800
ABBV-744	BD2-selective	1780	2220	9450	1790
PLX51107	pan	729	1203	27820	800
GSK778	BD1-selective	9430	8880	NA	12700
GSK046	BD2-selective	NA	NA	NA	NA
